# Replicative selfish genetic elements are driving rapid pathogenic adaptation of *Enterococcus faecium*

**DOI:** 10.1101/2025.03.16.643550

**Authors:** Matthew P Grieshop, Aaron A Behr, Sierra Bowden, Jordan D Lin, Marco Molari, Gabriella ZM Reynolds, Erin F Brooks, Boryana Doyle, Guillermo Rodriguez-Nava, Jorge L Salinas, Niaz Banaei, Ami S Bhatt

## Abstract

Understanding how healthcare-associated pathogens adapt in clinical environments can inform strategies to reduce their burden. Here, we investigate the hypothesis that insertion sequences (IS), prokaryotic transposable elements, are a dominant mediator of rapid genomic evolution in healthcare-associated pathogens. Among 28,207 publicly available pathogen genomes, we find high copy numbers of the replicative ISL3 family in healthcare-associated *Enterococcus faecium, Streptococcus pneumoniae and Staphylococcus aureus*. In *E. faecium,* the ESKAPE pathogen with the highest IS density, we find that ISL3 proliferation has increased in the last 30 years. To enable better identification of structural variants, we long read-sequenced a new, single hospital collection of 282 *Enterococcal* infection isolates collected over three years. In these samples, we observed extensive, ongoing structural variation of the *E. faecium* genome, largely mediated by active replicative ISL3 elements. To determine if ISL3 is actively replicating in clinical timescales in its natural, gut microbiome reservoir, we long read-sequenced a collection of 28 longitudinal stool samples from patients undergoing hematopoietic cell transplantation, whose gut microbiomes were dominated by *E. faecium*. We found up to six structural variants of a given *E. faecium* strain within a single stool sample. Examining longitudinal samples from one individual in further detail, we find ISL3 elements can replicate and move to specific positions with profound regulatory effects on neighboring gene expression. In particular, we identify an ISL3 element that upon insertion replaces an imperfect -35 promoter sequence at a *folT* gene locus with a perfect -35 sequence, which leads to substantial upregulation of expression of *folT*, driving highly effective folate scavenging. As a known folate auxotroph, *E. faecium* depends on other members of the microbiota or diet to supply folate. Enhanced folate scavenging may enable *E. faecium* to thrive in the setting of microbiome collapse that is common in HCT and other critically ill patients. Together, ISL3 expansion has enabled *E. faecium* to rapidly evolve in healthcare settings, and this likely contributes to its metabolic fitness and may strongly influence its ongoing trajectory of genomic evolution.
