## Supplementary Data 2 for "Replicative selfish genetic elements are driving rapid pathogenic adaptation of *Enterococcus faecium*"

### Sheet: Sheet1
sample	collection	genus	species	IS1	IS110	IS1182	IS1380	IS1595	IS1634	IS200/IS605	IS21	IS256	IS3	IS30	IS4	IS481	IS5	IS6	IS607	IS630	IS66	IS701	IS91	IS982	ISAS1	ISKRA4	ISL3	ISNCY	new
TW8STJ_1_A0623_Ente_avium	shc_atypical_enterococcus	Enterococcus	avium	0	9	4	0	0	0	1	2	4	10	1	0	0	0	0	0	0	0	0	13	0	0	0	31	0	0
TW8STJ_4_A0001_Ente_casseliflavus	shc_atypical_enterococcus	Enterococcus	casseliflavus	0	0	1	0	0	0	1	6	3	10	1	0	0	0	2	0	0	0	0	0	1	0	0	14	0	0
TW8STJ_2_A0165_Ente_casseliflavus	shc_atypical_enterococcus	Enterococcus	casseliflavus	0	0	1	0	0	0	1	1	0	6	0	0	0	0	0	0	0	0	0	0	0	0	0	0	0	0
TW8STJ_5_A0327_Ente_durans-hirae	shc_atypical_enterococcus	Enterococcus	durans	0	0	3	0	0	0	2	1	7	19	39	0	0	0	0	0	3	0	0	0	1	0	0	31	0	0
TW8STJ_7_A0310_Ente_gallinarum	shc_atypical_enterococcus	Enterococcus	gallinarum	0	1	0	0	0	0	1	3	8	5	1	1	0	0	7	0	0	0	0	0	1	0	0	2	0	0
TW8STJ_6_A0033_Ente_gallinarum	shc_atypical_enterococcus	Enterococcus	gallinarum	0	0	0	0	0	0	4	1	0	2	0	0	0	0	3	0	0	0	0	0	0	0	0	0	0	0
TW8STJ_3_A0479_Ente_gallinarum	shc_atypical_enterococcus	Enterococcus	gallinarum	0	0	0	0	0	0	2	1	0	0	0	0	0	0	3	0	0	0	0	0	0	0	0	0	0	0
TW8STJ_8_A0191_Ente_raffinosus	shc_atypical_enterococcus	Enterococcus	raffinosus	0	4	10	0	0	0	11	1	5	14	2	0	0	3	2	0	0	0	0	1	0	0	0	22	0	0
FM_B_16	shc_nanopore	Enterococcus	faecium	0	6	6	0	0	0	9	2	24	20	29	1	0	0	16	0	0	2	0	0	4	0	0	46	0	0
FM024	shc_nanopore	Enterococcus	faecium	0	11	4	0	0	0	3	4	28	29	25	1	0	0	15	0	0	8	0	0	7	0	0	74	0	0
FM_B_02	shc_nanopore	Enterococcus	faecium	0	6	5	0	0	0	10	2	26	21	29	1	0	0	16	0	0	2	0	0	5	0	0	44	0	0
FM048	shc_nanopore	Enterococcus	faecium	0	6	6	0	0	0	11	2	28	18	29	1	0	0	17	0	0	2	0	0	5	0	0	44	0	0
FM017	shc_nanopore	Enterococcus	faecium	0	6	5	0	0	0	9	2	24	18	28	1	0	0	16	0	0	2	0	0	5	0	0	44	0	0
FM042	shc_nanopore	Enterococcus	faecium	0	5	6	0	0	0	8	3	33	20	25	0	0	0	22	0	1	6	0	0	9	0	0	46	0	0
FM_B_03	shc_nanopore	Enterococcus	faecium	0	13	5	0	0	0	11	1	22	21	25	0	0	0	14	0	0	2	0	0	4	0	0	50	0	0
FM011	shc_nanopore	Enterococcus	faecium	0	0	2	0	0	0	1	1	22	24	8	0	0	0	6	0	1	0	0	0	4	0	0	3	0	0
FM037	shc_nanopore	Enterococcus	faecium	0	15	3	0	0	0	9	3	30	20	25	0	0	0	22	0	1	5	0	0	6	0	0	47	0	0
FM003	shc_nanopore	Enterococcus	faecium	0	6	5	0	0	0	9	2	27	18	30	1	0	0	16	0	0	2	0	0	5	0	0	46	0	0
FM_B_37	shc_nanopore	Enterococcus	faecium	0	0	0	0	0	0	1	1	3	9	3	0	0	0	0	0	1	0	0	0	0	0	0	0	0	0
FM049	shc_nanopore	Enterococcus	faecium	0	6	5	0	0	0	9	2	22	19	28	1	0	0	16	0	0	2	0	0	5	0	0	48	0	0
FM063	shc_nanopore	Enterococcus	faecium	0	6	5	0	0	0	9	2	26	22	30	1	0	0	18	0	0	4	0	0	5	0	0	44	0	0
FM027	shc_nanopore	Enterococcus	faecium	0	7	3	0	0	0	6	3	26	21	27	1	0	0	17	0	0	2	0	0	5	0	0	45	0	1
FM_B_50	shc_nanopore	Enterococcus	faecium	0	10	5	0	0	0	9	2	26	20	29	1	0	0	16	0	0	2	0	1	5	0	0	50	0	0
FM_B_14	shc_nanopore	Enterococcus	faecium	0	5	7	0	0	0	12	2	21	21	27	1	0	0	16	0	0	2	0	0	4	0	0	42	0	0
FM046	shc_nanopore	Enterococcus	faecium	0	7	5	0	0	0	9	2	23	18	30	1	0	0	18	0	0	2	0	0	5	0	0	44	0	0
FM035	shc_nanopore	Enterococcus	faecium	0	9	5	0	0	0	20	2	36	37	39	2	0	0	50	0	0	5	0	0	4	0	0	54	0	0
FM022	shc_nanopore	Enterococcus	faecium	0	7	5	0	0	0	9	2	24	21	27	1	0	0	13	0	0	2	0	0	5	0	0	41	0	0
FM009	shc_nanopore	Enterococcus	faecium	0	2	1	0	0	0	2	0	8	3	5	0	0	0	4	0	0	1	0	0	1	0	0	15	0	0
FM041	shc_nanopore	Enterococcus	faecium	0	6	5	0	0	0	9	2	24	18	29	1	0	0	16	0	0	2	0	0	5	0	0	44	0	0
FM016	shc_nanopore	Enterococcus	faecium	0	7	5	0	0	0	9	2	24	18	28	1	0	0	16	0	0	2	0	1	5	0	0	43	0	0
FM025	shc_nanopore	Enterococcus	faecium	0	7	5	0	0	0	9	2	24	20	28	1	0	0	16	0	0	3	0	0	6	0	0	44	0	0
FM_B_42	shc_nanopore	Enterococcus	faecium	0	6	5	0	0	0	9	2	22	21	28	1	0	0	14	0	0	3	0	0	5	0	0	45	0	0
FM059	shc_nanopore	Enterococcus	faecium	0	6	5	0	0	0	9	2	24	21	29	1	0	0	19	0	0	2	0	0	4	0	0	50	0	0
FM_B_21	shc_nanopore	Enterococcus	faecium	0	3	6	0	0	0	5	1	31	22	22	0	0	0	7	0	0	5	0	0	13	0	0	31	0	0
FM013	shc_nanopore	Enterococcus	faecium	0	7	5	0	0	0	9	2	24	21	28	1	0	0	17	0	0	4	0	0	5	0	0	45	0	0
FM053	shc_nanopore	Enterococcus	faecium	0	8	4	0	0	0	7	3	24	16	27	1	0	0	13	0	0	2	0	0	6	0	0	43	0	1
FM_B_23	shc_nanopore	Enterococcus	faecium	0	9	6	0	0	0	10	2	26	19	29	1	0	0	16	0	0	2	0	1	7	0	0	44	0	0
FM050	shc_nanopore	Enterococcus	faecium	0	6	5	0	0	0	9	2	24	19	31	1	0	0	19	0	0	2	0	0	5	0	0	48	0	0
FM002	shc_nanopore	Enterococcus	faecium	0	6	5	0	0	0	9	2	28	21	30	1	0	0	16	0	0	2	0	0	5	0	0	45	0	0
FM_B_33	shc_nanopore	Enterococcus	faecium	0	5	5	0	0	0	9	2	23	19	29	1	0	0	15	0	0	6	0	0	5	0	0	46	0	0
FM_B_38	shc_nanopore	Enterococcus	faecium	0	11	3	1	0	0	12	2	35	33	24	0	0	0	16	0	0	7	0	0	7	0	0	56	0	0
FM_B_20	shc_nanopore	Enterococcus	faecium	0	6	6	0	0	0	11	2	25	21	29	1	0	0	18	0	0	4	0	0	5	0	0	49	0	0
FM_B_35	shc_nanopore	Enterococcus	faecium	0	7	5	0	0	0	8	2	24	18	28	1	0	0	17	0	0	4	0	0	5	0	0	47	0	0
FM_B_05	shc_nanopore	Enterococcus	faecium	0	2	2	0	0	0	8	1	8	13	7	0	0	0	11	0	0	2	0	0	2	0	0	21	0	0
FM001	shc_nanopore	Enterococcus	faecium	0	9	5	0	0	0	8	2	31	21	29	1	0	0	21	0	0	5	0	2	6	0	0	60	0	0
FM036	shc_nanopore	Enterococcus	faecium	0	17	3	0	0	0	12	3	30	23	30	0	0	0	29	0	1	5	0	0	6	0	0	49	0	0
FM_B_43	shc_nanopore	Enterococcus	faecium	0	8	5	0	0	0	9	1	25	18	28	0	0	0	16	0	0	4	0	0	5	0	0	47	0	0
FM052	shc_nanopore	Enterococcus	faecium	0	11	7	0	0	0	13	3	36	24	20	1	0	0	19	0	1	7	0	1	9	0	0	43	0	0
FM_B_44	shc_nanopore	Enterococcus	faecium	0	3	5	0	0	0	6	3	18	16	22	0	0	0	8	0	1	3	0	0	3	0	0	23	0	0
FM_B_24	shc_nanopore	Enterococcus	faecium	0	7	3	0	0	0	10	3	25	19	28	2	0	0	16	0	0	4	0	0	8	0	0	42	0	0
FM023	shc_nanopore	Enterococcus	faecium	0	7	5	0	0	0	9	2	23	17	26	1	0	0	13	0	0	2	0	0	5	0	0	39	0	0
FM044	shc_nanopore	Enterococcus	faecium	0	6	5	0	0	0	9	2	24	22	31	1	0	0	13	0	0	2	0	0	5	0	0	41	0	0
FM_B_31	shc_nanopore	Enterococcus	faecium	0	6	5	0	0	0	12	2	26	22	31	1	0	0	21	0	0	4	0	0	5	0	0	47	0	0
FM007	shc_nanopore	Enterococcus	faecium	0	6	5	0	0	0	9	2	24	17	29	1	0	0	18	0	0	3	0	0	5	0	0	44	0	0
FM_B_06	shc_nanopore	Enterococcus	faecium	0	7	5	0	0	0	10	2	24	21	29	1	0	0	15	0	0	2	0	0	5	0	0	52	0	0
FM034	shc_nanopore	Enterococcus	faecium	0	7	4	0	0	0	11	2	24	23	28	1	0	0	21	0	0	2	0	0	5	0	0	44	0	0
FM051	shc_nanopore	Enterococcus	faecium	0	16	6	2	0	0	2	3	32	25	25	1	0	0	16	0	0	6	0	0	8	0	0	83	0	0
FM061	shc_nanopore	Enterococcus	faecium	0	6	5	0	0	0	10	1	22	20	27	0	0	0	14	0	0	4	0	0	5	0	0	44	0	0
FM062	shc_nanopore	Enterococcus	faecium	0	6	5	0	0	0	10	1	22	18	27	0	0	0	12	0	0	4	0	0	5	0	0	45	0	0
FM043	shc_nanopore	Enterococcus	faecium	0	14	6	0	0	0	6	2	31	23	23	1	0	0	7	0	0	6	0	0	9	0	0	74	0	0
FM_B_39	shc_nanopore	Enterococcus	faecium	0	0	3	0	0	0	1	2	23	13	24	0	0	0	3	0	0	0	0	0	6	0	0	1	0	0
FM038	shc_nanopore	Enterococcus	faecium	0	6	5	0	0	0	9	2	26	18	29	1	0	0	26	0	0	2	0	0	6	0	0	42	0	0
FM_B_27	shc_nanopore	Enterococcus	faecium	0	6	5	0	0	0	11	2	26	19	30	1	0	0	19	0	0	2	0	0	6	0	0	46	0	0
FM_B_49	shc_nanopore	Enterococcus	faecium	0	6	5	0	0	0	9	2	24	19	30	1	0	0	19	0	0	4	0	0	5	0	0	48	0	0
FM_B_19	shc_nanopore	Enterococcus	faecium	0	7	5	0	0	0	9	2	27	21	29	1	0	0	13	0	0	4	0	0	5	0	0	45	0	0
FM028	shc_nanopore	Enterococcus	faecium	0	6	5	0	0	0	9	2	25	18	28	1	0	0	17	0	0	2	0	0	5	0	0	47	0	0
FM030	shc_nanopore	Enterococcus	faecium	0	9	1	4	0	0	9	2	25	23	26	0	0	1	16	0	0	6	0	0	10	0	0	49	0	0
FM008	shc_nanopore	Enterococcus	faecium	3	8	4	0	0	0	12	9	21	26	27	11	1	0	16	0	2	5	0	0	5	2	0	45	5	2
FM_B_41	shc_nanopore	Enterococcus	faecium	0	4	1	0	0	0	6	1	59	10	22	1	0	0	9	0	0	0	0	0	5	0	0	46	0	0
FM_B_01	shc_nanopore	Enterococcus	faecium	0	6	5	0	0	0	10	2	25	21	27	1	0	0	17	0	0	2	0	0	5	0	0	43	0	0
FM_B_48	shc_nanopore	Enterococcus	faecium	0	13	5	1	0	0	11	2	28	31	22	0	0	0	16	0	0	6	0	1	7	0	0	55	0	0
FM019	shc_nanopore	Enterococcus	faecium	0	14	5	2	0	0	2	2	30	25	24	1	0	0	12	0	0	6	0	0	8	0	0	79	0	0
FM_B_26	shc_nanopore	Enterococcus	faecium	0	6	5	0	0	0	9	2	19	18	26	1	0	0	10	0	0	2	0	0	5	0	0	38	0	0
FM_B_04	shc_nanopore	Enterococcus	faecium	0	11	6	0	0	0	11	2	27	25	26	1	0	0	17	0	0	4	0	0	4	0	0	47	0	0
FM014	shc_nanopore	Enterococcus	faecium	0	8	5	0	0	0	9	2	21	20	28	0	0	0	18	0	0	3	0	0	5	0	0	43	0	0
FM006	shc_nanopore	Enterococcus	faecium	0	6	5	0	0	0	9	2	24	17	28	1	0	0	16	0	0	3	0	0	5	0	0	45	0	0
FM047	shc_nanopore	Enterococcus	faecium	0	12	0	1	0	0	8	1	11	16	21	0	0	0	10	0	0	3	0	2	6	0	0	55	0	0
FM026	shc_nanopore	Enterococcus	faecium	0	12	1	1	0	0	8	1	11	14	21	0	0	0	12	0	0	3	0	2	6	0	0	57	0	1
FM029	shc_nanopore	Enterococcus	faecium	0	6	5	0	0	0	9	2	24	19	28	1	0	0	17	0	0	2	0	0	5	0	0	46	0	0
FM_B_15	shc_nanopore	Enterococcus	faecium	0	6	3	0	0	0	8	2	22	16	25	1	0	0	15	0	0	2	0	0	4	0	0	45	0	1
FM_B_08	shc_nanopore	Enterococcus	faecium	0	11	6	0	0	0	12	2	27	24	26	1	0	0	17	0	0	2	0	0	4	0	0	48	0	0
FM_B_47	shc_nanopore	Enterococcus	faecium	0	0	0	0	0	0	3	1	3	6	0	1	0	0	16	0	0	0	0	0	3	0	0	1	0	0
FM054	shc_nanopore	Enterococcus	faecium	0	0	1	0	0	0	2	1	3	5	3	0	0	0	0	0	0	0	0	0	0	0	0	0	0	0
FM045	shc_nanopore	Enterococcus	faecium	0	6	5	0	0	0	8	2	24	20	29	1	0	0	17	0	0	2	0	0	5	0	0	46	0	0
FM015	shc_nanopore	Enterococcus	faecium	0	12	1	1	0	0	7	1	11	14	21	0	0	0	12	0	0	3	0	2	6	0	0	56	0	0
FM056	shc_nanopore	Enterococcus	faecium	0	0	1	0	0	0	1	1	4	9	17	0	0	0	11	0	1	1	0	0	4	0	0	1	0	0
FM060	shc_nanopore	Enterococcus	faecium	0	6	5	0	0	0	9	2	26	24	29	1	0	0	20	0	0	4	0	0	5	0	0	44	0	0
FM032	shc_nanopore	Enterococcus	faecium	0	9	3	2	0	0	13	3	46	26	29	1	0	0	19	0	0	2	0	0	9	0	0	54	0	0
FM021	shc_nanopore	Enterococcus	faecium	0	10	2	2	0	0	6	4	27	22	32	2	0	0	28	0	0	5	0	0	12	0	0	43	0	2
FM012	shc_nanopore	Enterococcus	faecium	0	7	5	0	0	0	9	2	24	17	27	1	0	0	18	0	0	2	0	0	6	0	0	49	0	0
FM_B_11	shc_nanopore	Enterococcus	faecium	0	6	4	0	0	0	6	2	23	14	27	1	0	0	13	0	0	2	0	1	4	0	0	44	0	0
FM_B_17	shc_nanopore	Enterococcus	faecium	0	6	5	0	0	0	9	2	25	19	29	1	0	0	17	0	0	2	0	0	4	0	0	50	0	0
FM_B_18	shc_nanopore	Enterococcus	faecium	0	6	5	0	0	0	8	2	25	19	29	1	0	0	14	0	0	2	0	1	4	0	0	43	0	0
FM004	shc_nanopore	Enterococcus	faecium	0	6	5	0	0	0	9	2	27	17	30	1	0	0	16	0	0	2	0	0	5	0	0	45	0	0
FM_B_30	shc_nanopore	Enterococcus	faecium	0	6	5	0	0	0	9	2	24	21	28	1	0	0	17	0	0	2	0	0	5	0	0	46	0	0
FM_B_07	shc_nanopore	Enterococcus	faecium	0	10	3	1	0	0	13	2	34	33	24	0	0	0	16	0	0	7	0	0	7	0	0	56	0	0
EF_B_40	shc_nanopore	Enterococcus	faecium	0	9	5	2	0	0	10	3	26	20	29	1	0	0	16	0	0	2	0	0	5	0	0	43	0	0
FM055	shc_nanopore	Enterococcus	faecium	0	7	5	0	0	0	11	2	25	19	28	1	0	0	16	0	0	2	0	0	5	0	0	47	0	0
FM_B_29	shc_nanopore	Enterococcus	faecium	0	2	12	2	0	0	6	4	35	15	27	0	0	0	11	0	1	2	0	0	10	0	0	21	0	2
FM_B_12	shc_nanopore	Enterococcus	faecium	0	0	0	0	0	0	3	1	10	6	18	0	0	0	0	0	0	0	0	0	3	0	0	0	0	0
FM039	shc_nanopore	Enterococcus	faecium	0	7	8	1	0	0	12	1	25	19	35	0	0	0	12	0	0	7	0	0	11	0	0	41	0	0
FM064	shc_nanopore	Enterococcus	faecium	0	8	5	0	0	0	9	2	25	20	29	1	0	0	16	0	0	3	0	0	7	0	0	45	0	0
FM_B_10	shc_nanopore	Enterococcus	faecium	0	6	5	0	0	0	8	2	25	18	28	1	0	0	13	0	0	2	0	0	5	0	0	44	0	0
FM_B_32	shc_nanopore	Enterococcus	faecium	0	9	6	0	0	0	6	2	21	26	44	0	0	0	7	0	0	7	0	0	11	0	0	39	0	0
FM_B_09	shc_nanopore	Enterococcus	faecium	0	7	5	0	0	0	9	2	25	21	29	1	0	0	16	0	0	4	0	1	4	0	0	45	0	0
FM_B_25	shc_nanopore	Enterococcus	faecium	0	8	5	0	0	0	8	2	24	21	29	1	0	0	16	0	0	3	0	0	5	0	0	48	0	0
FM057	shc_nanopore	Enterococcus	faecium	0	6	5	0	0	0	10	2	24	17	29	1	0	0	18	0	0	2	0	0	5	0	0	47	0	0
FM_B_36	shc_nanopore	Enterococcus	faecium	0	6	5	0	0	0	9	2	25	22	28	1	0	0	13	0	0	4	0	0	5	0	0	41	0	0
FM_B_45	shc_nanopore	Enterococcus	faecium	0	6	5	0	0	0	10	2	26	22	27	1	0	0	15	0	0	2	0	0	4	0	0	46	0	0
FM058	shc_nanopore	Enterococcus	faecium	0	6	5	0	0	0	10	1	22	18	27	0	0	0	14	0	0	3	0	0	5	0	0	45	0	2
FM018	shc_nanopore	Enterococcus	faecium	0	11	1	1	0	0	8	1	11	15	22	0	0	0	11	0	0	3	0	2	6	0	0	57	0	1
