## Supplementary Data 7 for "Replicative selfish genetic elements are driving rapid pathogenic adaptation of *Enterococcus faecium*"

### Sheet: Sheet1
sample	Proximal ISL3 position	Proximal ISL3 orientation
GCF_023204955.1	Upstream	Opposite strands
SRX5325993	Downstream	Opposite strands
GCA_022811285.1	Upstream	Cooriented
GCF_021228615.1	Downstream	Opposite strands
GCF_022647825.1	Downstream	Opposite strands
FM047	Downstream	Opposite strands
GCF_030584345.1	Upstream	Cooriented
GCF_020736585.1	Downstream	Cooriented
FM030	Downstream	Opposite strands
FM026	Downstream	Opposite strands
FM018	Downstream	Opposite strands
FM032	Downstream	Opposite strands
GCA_030685735.1	Upstream	Cooriented
GCF_002777275.1	Downstream	Opposite strands
GCA_022811345.1	Downstream	Both
GCF_002761255.1	Downstream	Opposite strands
GCF_020221735.2	Downstream	Cooriented
SRX21610599	Downstream	Cooriented
GCF_001953235.1	Downstream	Opposite strands
GCF_001721065.1	Downstream	Opposite strands
FM001	Downstream	Opposite strands
GCF_002848685.1	Downstream	Opposite strands
GCF_022647945.1	Downstream	Opposite strands
GCF_015999425.1	Downstream	Cooriented
GCF_001635875.1	Downstream	Opposite strands
SRX11162318	Downstream	Opposite strands
GCF_002848625.1	Downstream	Opposite strands
GCF_005886735.1	Downstream	Opposite strands
GCF_018517105.1	Downstream	Opposite strands
GCF_001953255.1	Downstream	Opposite strands
GCA_022811325.1	Downstream	Opposite strands
GCF_005952885.1	Downstream	Opposite strands
GCF_005886545.1	Downstream	Opposite strands
FM024	Downstream	Opposite strands
GCF_022648125.1	Downstream	Opposite strands
GCF_002848725.1	Downstream	Opposite strands
SRX11162327	Downstream	Opposite strands
GCF_900635415.1	Upstream	Cooriented
GCF_002848665.1	Downstream	Opposite strands
GCF_020736625.1	Downstream	Cooriented
GCA_022811185.1	Upstream	Cooriented
GCF_002761275.1	Downstream	Opposite strands
GCF_016406385.1	Downstream	Opposite strands
GCF_026409165.1	Downstream	Opposite strands
FM015	Downstream	Opposite strands
GCF_005886655.1	Downstream	Opposite strands
GCF_023204975.1	Downstream	Opposite strands
GCF_005886715.1	Downstream	Opposite strands
GCF_002848705.1	Downstream	Opposite strands
GCF_015476295.1	Downstream	Opposite strands
